# Structural Insights into Bromodomain-Containing Complexes from *Trypanosoma cruzi* Revealed by Proximity Labeling and Stoichiometric Space Exploration

**DOI:** 10.64898/2026.03.22.713544

**Authors:** Elvio Rodríguez Araya, Gonzalo Martínez Peralta, Victoria Alonso, Esteban Serra

## Abstract

*Trypanosoma cruzi* is the causative agent of Chagas disease, a neglected illness with outdated treatments. Bromodomain factors (BDFs) are essential proteins that recognize acetylated lysines and have strong therapeutic potential. They form part of epigenetic complexes that regulate chromatin accessibility and, therefore, gene expression. However, little is known about their structure in trypanosomatids. Here, we used a combination of experimental and bioinformatic approaches to infer the stoichiometry and structure of *T. cruzi* bromodomain-containing complexes. By reconstructing the proximity networks of five BDFs using TurboID-directed proximity labeling, we identified highly interconnected components that assemble into the CRKT and NuA4 complexes. Using novel structure prediction strategies that systematically explore the stoichiometric space, we inferred that CRKT assembles into three distinct modules and NuA4 in two, with different degrees of interaction dynamics. The core module of CRKT contains two copies of each component, including BDF3, BDF5, and BDF8, arranged in a subcomplex with central symmetry. The catalytic module of CRKT has three subunits, including the <u>h</u>istone <u>a</u>cetyltransferase 2 (HAT2), while the BET (<u>b</u>romodomain and <u>e</u>xtra-terminal) module has one unit of both BDF4 and BDF1. The catalytic module of NuA4 closely resembles the yeast piccolo-NuA4 module and contains HAT1, while the TINTIN module associates with the catalytic module via the C-terminal domain of BDF6. These insights shed light on the structure and composition of epigenetic complexes in trypanosomatids, opening new avenues for rational drug design aimed at disrupting their function.
