## Supplementary material for "Structural Insights into Bromodomain-Containing Complexes from *Trypanosoma cruzi* Revealed by Proximity Labeling and Stoichiometric Space Exploration": supp_file_4-proteins_classificated_as_proximal_or_interactors

SOURCE	TARGET	INTERACTION	N: -Log Student's T-test p-value Bait_GFP	N: Student's T-test q-value Bait_GFP	N: Student's T-test Difference Bait_GFP	N: Student's T-test Test statistic Bait_GFP	N: -Log Student's T-test p-value Bait_NLS	N: Student's T-test q-value Bait_NLS	N: Student's T-test Difference Bait_NLS	N: Student's T-test Test statistic Bait_NLS	N: Max q-value (Bait_GFP; Bait_NLS)	Experiment
C4B63_40g26	C4B63_10g308	interactor	577.788	0	527.761	183.874	729.768	0	457.564	331.229	0	BDF3
C4B63_40g26	C4B63_28g81	interactor	758.514	0	101.078	370.035	465.785	0	644.838	118.364	0	BDF3
C4B63_40g26	C4B63_89g65	interactor	687.155	0	628.176	280.998	755.081	0	394.543	365.173	0	BDF3
C4B63_40g26	C4B63_2g92	interactor	499.273	0	633.354	135.165	760.568	0	568.875	372.974	0	BDF3
C4B63_40g26	C4B63_7g80	interactor	482.988	0	5.605	126.734	548.636	0	36.374	164.093	0	BDF3
C4B63_40g26	C4B63_12g154	interactor	645.142	0	744.192	238.854	505.368	0	26.233	138.454	0	BDF3
C4B63_40g26	C4B63_193g10	interactor	397.658	0.00176744	421.211	899.591	460.913	0	406.876	116.089	0.00176744	BDF3
C4B63_40g26	C4B63_242g4	interactor	275.285	0.011707	503.805	53.368	381.015	0	620.421	840.224	0.011707	BDF3
C4B63_40g26	C4B63_6g222	interactor	71.493	0	270.074	312.804	488.153	0	244.559	129.352	0	BDF3
C4B63_40g26	C4B63_87g21	interactor	601.602	0	23.287	201.731	538.325	0	288.558	15.76	0	BDF3
C4B63_40g26	C4B63_20g132	interactor	35.591	0.00336508	24.989	757.053	539.616	0	499.025	158.399	0.00336508	BDF3
C4B63_40g26	C4B63_41g197	interactor	224.124	0.0179816	318.155	419.177	271.013	0.00227562	290.153	52.342	0.0179816	BDF3
C4B63_40g26	C4B63_70g92	interactor	363.652	0.0037193	414.247	781.921	371.091	0	442.669	80.646	0.0037193	BDF3
C4B63_40g26	C4B63_2g321	interactor	342.752	0.00383217	250.546	716.299	26.492	0.00241736	257.005	509.022	0.00383217	BDF3
C4B63_40g26	C4B63_14g84	interactor	211.185	0.0208755	202.943	392.811	220.431	0.00597555	220.285	411.557	0.0208755	BDF3
C4B63_40g26	C4B63_2g485	proximal	731.731	0	188.471	333.745	945.616	0	473.315	759.823	0	BDF3
C4B63_40g26	C4B63_63g16	proximal	627.425	0	121.323	223.004	694.261	0	202.538	288.817	0	BDF3
C4B63_40g26	C4B63_7g437	proximal	409.437	0.00202667	0.745552	943.808	642.541	0	214.742	23.646	0.00202667	BDF3
C4B63_40g26	C4B63_7g436	proximal	50.083	0	0.725077	135.998	639.643	0	198.597	23.382	0	BDF3
C4B63_40g26	C4B63_1g51	proximal	545.315	0	246.314	161.974	369.513	0	138.441	801.203	0	BDF3
C4B63_40g26	C4B63_49g64	proximal	509.959	0	14.704	140.982	523.068	0	392.509	148.443	0	BDF3
C4B63_40g26	C4B63_52g127	proximal	507.582	0	148.465	139.667	636.356	0	242.596	230.861	0	BDF3
C4B63_40g26	C4B63_87g20	proximal	469.483	0	14.629	120.119	470.292	0	186.939	120.505	0	BDF3
C4B63_40g26	C4B63_47g42	proximal	3,006170589	0,009469767	1,402508259	5,974995932	5,438714969	0	3,839413166	16,10610527	0,009469767	BDF3
C4B63_25g318	C4B63_10g308	interactor	597.453	0	561.223	198.503	765.891	0	491.027	380.702	0	BDF4
C4B63_25g318	C4B63_28g81	interactor	725.059	0	886.291	325.267	41.253	0.00117073	52.035	955.732	0.00117073	BDF4
C4B63_25g318	C4B63_118g20	interactor	660.012	0	596.103	253.006	629.519	0	572.062	224.822	0	BDF4
C4B63_25g318	C4B63_1g51	interactor	669.368	0	410.962	26.233	559.765	0	303.089	171.389	0	BDF4
C4B63_25g318	C4B63_89g65	interactor	713.008	0	698.449	310.493	790.857	0	464.817	419.114	0	BDF4
C4B63_25g318	C4B63_2g92	interactor	477.008	0	5.766	123.764	748.135	0	512.121	35.553	0	BDF4
C4B63_25g318	C4B63_7g80	interactor	496.992	0	597.975	133.953	564.489	0	401.215	17.458	0	BDF4
C4B63_25g318	C4B63_12g154	interactor	660.186	0	790.628	253.177	545.292	0	308.767	161.959	0	BDF4
C4B63_25g318	C4B63_193g10	interactor	407.093	0.000326975	442.838	934.859	468.759	0.000866667	428.503	119.773	0.000866667	BDF4
C4B63_25g318	C4B63_42g92	interactor	666.762	0	633.679	25.97	530.804	0.00144444	351.104	15.302	0.00144444	BDF4
C4B63_25g318	C4B63_242g4	interactor	309.983	0.000762712	588.528	622.468	411.712	0.00115663	705.145	952.566	0.00115663	BDF4
C4B63_25g318	C4B63_76g133	interactor	37.002	0.000480652	281.571	802.888	479.915	0.000981132	321.822	125.199	0.000981132	BDF4
C4B63_25g318	C4B63_63g19	interactor	458.108	0	765.611	114.798	549.778	0	660.186	164.827	0	BDF4
C4B63_25g318	C4B63_23g256	interactor	451.629	0	570.284	111.865	354.864	0.00209231	306.187	753.744	0.00209231	BDF4
C4B63_25g318	C4B63_6g222	interactor	769.184	0	361.608	385.559	564.404	0	336.093	174.522	0	BDF4
C4B63_25g318	C4B63_84g52	interactor	515.676	0	605.972	144.191	381.484	0.00128302	231.242	841.849	0.00128302	BDF4
C4B63_25g318	C4B63_7g431	interactor	514.765	0	372.104	143.674	399.528	0.00105495	246.626	906.488	0.00105495	BDF4
C4B63_25g318	C4B63_39g335	interactor	265.547	0.00192241	277.644	51.049	442.141	0.000753623	362.897	107.695	0.00192241	BDF4
C4B63_25g318	C4B63_83g42	interactor	470.903	0	490.304	120.799	496.107	0.00113043	430.717	133.485	0.00113043	BDF4
C4B63_25g318	C4B63_52g127	proximal	320.052	0.000721311	0.681561	650.198	536.802	0.001625	162.288	156.662	0.001625	BDF4
C4B63_25g318	BCY84_18670	proximal	38.939	0.00041958	505.011	869.657	505.371	0.0012093	125.645	138.456	0.0012093	BDF4
C4B63_25g318	C4B63_81g33	proximal	526.639	0	465.782	150.539	378.683	0.00174074	178.369	832.181	0.00174074	BDF4
C4B63_25g318	C4B63_31g548c	proximal	668.513	0	37.357	261.464	480.351	0.001	159.668	125.416	0.001	BDF4
C4B63_25g318	C4B63_25g289	proximal	31.079	0.000767045	449.683	624.656	383.531	0.00130769	130.881	848.975	0.00130769	BDF4
C4B63_25g318	C4B63_116g10	proximal	103.093	0.0406498	0.496215	199.455	244.017	0.0143082	252.817	461.631	0.0406498	BDF4
C4B63_1g51	C4B63_7g80	interactor	561.775	0.000222222	210.145	17.274	531.323	0	219.004	153.332	0.000222222	BDF5
C4B63_1g51	BCY84_19389	interactor	603.309	0.000315789	62.204	203.074	714.922	0	202.942	312.794	0.000315789	BDF5
C4B63_1g51	C4B63_10g308	interactor	544.783	0.000194332	76.935	161.637	576.634	0	536.651	183.049	0.000194332	BDF5
C4B63_1g51	C4B63_89g65	interactor	714.529	0.000842105	3.826	312.321	867.791	0	242.303	563.436	0.000842105	BDF5
C4B63_1g51	C4B63_76g133	interactor	577.154	0.000247423	832.393	18.342	508.789	0.000666667	625.693	140.334	0.000666667	BDF5
C4B63_1g51	C4B63_242g4	interactor	455.594	0.00037296	351.375	113.651	330.305	0.00255215	311.223	679.418	0.00255215	BDF5
C4B63_1g51	C4B63_2g92	interactor	370.158	0.000693816	857.338	803.348	864.711	0	611.494	556.802	0.000693816	BDF5
C4B63_1g51	BCY84_18670	interactor	890.682	0	656.776	615.253	496.422	0.000594595	227.078	133.652	0.000594595	BDF5
C4B63_1g51	C4B63_46g45	interactor	661.276	0.000489796	830.486	254.247	389.692	0.00103553	210.454	870.734	0.00103553	BDF5
C4B63_1g51	C4B63_8g485	interactor	182.125	0.0117951	299.081	336.733	150.566	0.040376	21.825	27.988	0.040376	BDF5
C4B63_1g51	C4B63_28g81	interactor	465.553	0.00025679	747.842	118.255	385.887	0.000990291	635.414	857.238	0.000990291	BDF5
C4B63_1g51	C4B63_6g222	interactor	738.226	0	352.193	342.207	27.942	0.00496214	41.837	543.745	0.00496214	BDF5
C4B63_1g51	C4B63_25g212	interactor	476.995	0.000272251	249.007	123.757	262.459	0.00696552	246.042	503.285	0.00696552	BDF5
C4B63_1g51	C4B63_58g53	interactor	313.956	0.00104265	269.323	633.296	268.529	0.00566053	254.574	517.516	0.00566053	BDF5
C4B63_1g51	C4B63_20g159	interactor	383.058	0.000733652	248.616	847.321	365.366	0.00132174	236.655	78.752	0.00132174	BDF5
C4B63_1g51	C4B63_7g224	interactor	480.957	0.000284932	341.383	125.718	329.675	0.00254434	262.881	677.595	0.00254434	BDF5
C4B63_1g51	C4B63_24g325	proximal	713.108	0.000827586	290.637	310.612	432.166	0.00115625	0.968959	103.465	0.00115625	BDF5
C4B63_1g51	C4B63_7g306	proximal	679.714	0.000571429	244.025	273.034	352.576	0.0016705	0.382728	746.551	0.0016705	BDF5
C4B63_1g51	C4B63_2g389	proximal	697.835	0.00064	265.314	292.831	442.955	0.00127586	0.78291	108.047	0.00127586	BDF5
C4B63_1g51	C4B63_30g209	proximal	62.948	0.000384	73.483	224.788	785.139	0	128.544	409.988	0.000384	BDF5
C4B63_1g51	C4B63_4g229	proximal	850.412	0	62.657	52.702	652.403	0	157.235	245.665	0	BDF5
C4B63_1g51	C4B63_23g216	proximal	58.524	0.000266667	272.228	18.929	354.656	0.00137008	0.429387	753.087	0.00137008	BDF5
C4B63_1g51	C4B63_51g191	proximal	585.688	0.000269663	278.297	189.621	408.068	0.00089697	0.995742	938.572	0.00089697	BDF5
C4B63_1g51	C4B63_19g126	proximal	559.837	0.000220183	740.281	171.437	551.692	0	142.464	166.066	0.000220183	BDF5
C4B63_1g51	C4B63_24g171	proximal	436.019	0.000452675	642.469	10.508	7.124	0	174.485	309.765	0.000452675	BDF5
C4B63_1g51	C4B63_25g289	proximal	570.647	0.000238806	648.576	178.826	537.046	0	175.616	156.812	0.000238806	BDF5
C4B63_1g51	C4B63_12g154	proximal	335.475	0.000831373	657.456	694.546	415.095	0.000973684	104.045	965.723	0.000973684	BDF5
C4B63_1g51	C4B63_89g383c	proximal	569.343	0.000235294	473.912	177.918	52.187	0	153.525	147.745	0.000235294	BDF5
C4B63_1g51	C4B63_61g127	proximal	807.968	0	207.414	44.764	629.814	0	121.484	22.508	0	BDF5
C4B63_1g51	C4B63_31g548c	proximal	639.381	0.000421053	426.124	233.583	4.877	0.00055	184.832	129.121	0.00055	BDF5
C4B63_1g51	C4B63_32g14	proximal	42.081	0.000518797	210.028	988.324	353.261	0.00150769	0.433116	748.699	0.00150769	BDF5
C4B63_1g51	C4B63_425g10c	proximal	512.695	0.000161616	603.206	142.509	345.187	0.0015516	14.819	723.702	0.0015516	BDF5
C4B63_1g51	C4B63_22g316	proximal	514.016	0.000163265	598.059	143.252	63.617	0	187.804	230.694	0.000163265	BDF5
BCY84_19389	C4B63_30g209	interactor	665.522	0	854.346	258.456	795.183	0	248.061	42.615	0	BDF6
BCY84_19389	C4B63_24g171	interactor	468.651	0.000176656	735.015	119.722	73.437	0	267.031	337.158	0.000176656	BDF6
BCY84_19389	BCY84_18670	interactor	938.977	0	730.909	740.693	576.011	0	301.211	182.605	0	BDF6
BCY84_19389	C4B63_46g45	interactor	705.939	0	982.965	302.137	527.871	0	362.933	151.269	0	BDF6
BCY84_19389	C4B63_25g289	interactor	599.039	0.000474576	730.576	199.731	614.122	0	257.617	211.785	0.000474576	BDF6
BCY84_19389	C4B63_8g485	interactor	3.709	0.000289157	369.733	805.824	553.942	0	288.902	167.533	0.000289157	BDF6
BCY84_19389	C4B63_89g383c	interactor	62.371	0	571.988	219.814	694.766	0	251.601	289.381	0	BDF6
BCY84_19389	C4B63_18g1091c	interactor	343.438	0.000494118	214.383	718.378	431.465	0.00072973	278.843	103.173	0.00072973	BDF6
BCY84_19389	C4B63_425g10c	interactor	633.492	0	961.139	228.312	660.109	0	506.124	253.101	0	BDF6
BCY84_19389	C4B63_22g316	interactor	59.251	0.000451613	804.753	194.723	926.069	0	394.498	70.486	0.000451613	BDF6
BCY84_19389	C4B63_43g129	interactor	315.053	0.000583867	206.841	636.314	223.631	0.0185997	230.064	418.155	0.0185997	BDF6
BCY84_19389	C4B63_95g27	interactor	288.826	0.000940113	265.371	567.142	191.375	0.0310709	384.709	354.148	0.0310709	BDF6
BCY84_19389	C4B63_20g159	interactor	278.438	0.00112446	246.224	541.343	265.287	0.00916279	234.263	509.881	0.00916279	BDF6
BCY84_19389	C4B63_16g124	interactor	37.492	0.00019788	278.352	819.349	460.445	0.00101887	311.995	115.873	0.00101887	BDF6
BCY84_19389	C4B63_10g400	interactor	458.463	0.000166172	585.028	114.961	390.022	0.00107071	419.161	871.913	0.00107071	BDF6
BCY84_19389	C4B63_27g3	proximal	736.087	0	287.305	339.398	395.831	0.00112766	0.655257	8.929	0.00112766	BDF6
BCY84_19389	C4B63_7g306	proximal	680.181	0	254.828	273.527	384.327	0.00128155	0.49076	851.757	0.00128155	BDF6
BCY84_19389	C4B63_23g216	proximal	616.793	0	297.135	213.992	538.664	0	0.678453	157.809	0	BDF6
BCY84_19389	C4B63_4g264	proximal	369.648	0.00039523	124.797	801.652	478.382	0.00117391	366.208	12.444	0.00117391	BDF6
BCY84_19389	C4B63_19g126	proximal	548.973	0.000314607	704.275	164.309	536.641	0	106.458	156.563	0.000314607	BDF6
BCY84_19389	C4B63_84g34	proximal	481.034	0.000195122	291.615	125.756	681.076	0	169.104	274.475	0.000195122	BDF6
BCY84_19389	C4B63_2g235	proximal	605.444	0.000495575	1.638	204.766	637.969	0	340.637	232.308	0.000495575	BDF6
C4B63_7g80	C4B63_1g51	interactor	497.429	0	933.403	134.184	741.118	0	349.087	346.044	0	BDF8
C4B63_7g80	C4B63_10g308	interactor	442.929	0	515.122	108.036	41.335	0.000189573	282.423	958.918	0.000189573	BDF8
C4B63_7g80	C4B63_10g431	interactor	725.433	0	361.443	325.738	494.909	0	245.173	132.855	0	BDF8
C4B63_7g80	C4B63_9g493	interactor	731.697	0	348.218	333.702	512.924	0	218.903	142.637	0	BDF8
C4B63_7g80	C4B63_92g53	interactor	663.408	0	322.663	256.352	587.893	0	232.739	191.256	0	BDF8
C4B63_7g80	C4B63_76g133	interactor	458.637	0	521.763	11.504	339.688	0.0016	315.062	707.073	0.0016	BDF8
C4B63_7g80	C4B63_2g92	interactor	29.796	0.000490964	630.972	590.557	719.028	0	385.128	317.789	0.000490964	BDF8
C4B63_7g80	C4B63_137g1	interactor	430.125	0	386.435	102.618	659.452	0	404.544	252.458	0	BDF8
C4B63_7g80	C4B63_18g1091c	interactor	343.496	0.000220323	224.627	718.554	426.506	0.000218579	289.087	101.132	0.000220323	BDF8
C4B63_7g80	C4B63_43g152	interactor	315.216	0.000384678	260.556	636.762	231.976	0.0064375	293.389	435.643	0.0064375	BDF8
C4B63_7g80	C4B63_51g192	interactor	356.123	0.000134831	218.825	757.729	28.622	0.00268841	201.268	560.589	0.00268841	BDF8
C4B63_7g80	C4B63_75g68	interactor	416.379	0	527.979	970.762	268.657	0.0034704	282.812	517.821	0.00347041	BDF8
C4B63_7g80	C4B63_10g140	interactor	327.645	0.000310881	432.787	671.741	256.264	0.00444063	286.291	489.032	0.00444063	BDF8
C4B63_7g80	C4B63_10g310	interactor	5.15	0	319.731	143.808	305.727	0.00211273	298.274	611.026	0.00211273	BDF8
C4B63_7g80	C4B63_83g31	interactor	43.141	0	299.913	10.315	421.562	0.000206186	282.663	991.331	0.000206186	BDF8
C4B63_7g80	C4B63_275g16	interactor	240.796	0.000851852	225.459	454.589	321.889	0.00202375	22.173	655.359	0.00202375	BDF8
C4B63_7g80	C4B63_95g27	interactor	337.701	0.000272811	332.408	701.142	222.026	0.00740639	451.746	414.837	0.00740639	BDF8
C4B63_7g80	C4B63_12g238	interactor	456.159	0	389.426	113.908	270.777	0.00335545	265.941	522.857	0.00335545	BDF8
C4B63_7g80	C4B63_7g208	interactor	463.012	0	423.028	117.064	289.471	0.00265185	244.256	568.774	0.00265185	BDF8
C4B63_7g80	C4B63_235g11	interactor	716.069	0	263.075	314.181	298.573	0.00240476	233.585	592.151	0.00240476	BDF8
C4B63_7g80	C4B63_45g131	interactor	273.079	0.000632571	225.986	528.366	333.977	0.00152083	284.226	690.137	0.00152083	BDF8
C4B63_7g80	C4B63_7g270	interactor	476.354	0	334.735	123.443	492.634	0	259.134	131.666	0	BDF8
C4B63_7g80	C4B63_20g159	interactor	444.571	0	320.765	108.749	429.229	0.000223464	308.804	102.248	0.000223464	BDF8
C4B63_7g80	C4B63_2g809	interactor	424.541	0	381.577	100.333	225.436	0.00718976	242.495	421.903	0.00718976	BDF8
C4B63_7g80	C4B63_23g134	interactor	183.069	0.00319627	204.717	338.493	312.949	0.00214159	223.606	630.538	0.00319627	BDF8
C4B63_7g80	C4B63_24g264	interactor	350.917	0.000174257	43.313	741.369	282.305	0.00268761	323.668	550.846	0.00268761	BDF8
C4B63_7g80	C4B63_2g7	interactor	313.592	0.000379421	342.745	632.299	278.045	0.00306239	26.544	540.385	0.00306239	BDF8
C4B63_7g80	C4B63_70g117	interactor	444.639	0	278.829	108.779	234.525	0.00631734	255.163	441.069	0.00631734	BDF8
C4B63_7g80	C4B63_210g30	proximal	475.891	0	200.343	123.216	458.797	0.00031746	0.506682	115.114	0.00031746	BDF8
C4B63_7g80	C4B63_7g306	proximal	693.745	0	265.614	288.242	440.452	0.00025641	0.598624	106.968	0.00025641	BDF8
C4B63_7g80	C4B63_41g78	proximal	835.725	0	453.112	498.081	467.758	0.000350877	163.944	119.297	0.000350877	BDF8
C4B63_7g80	C4B63_28g118	proximal	784.597	0	492.765	409.134	518.081	0	180.974	145.561	0	BDF8
C4B63_7g80	C4B63_17g278	proximal	777.794	0	235.693	398.557	472.912	0	0.831559	121.767	0	BDF8
C4B63_7g80	C4B63_48g159	proximal	534.176	0	125.066	155.057	948.383	0	206.442	767.943	0	BDF8
C4B63_7g80	C4B63_26g232	proximal	61.762	0	394.528	214.681	490.287	0	128.878	130.449	0	BDF8
C4B63_7g80	C4B63_19g126	proximal	547.321	0	69.986	16.325	52.409	0	102.043	149.039	0	BDF8
C4B63_7g80	BCY84_15419	proximal	554.672	0	4.072	168.012	586.044	0	152.246	189.883	0	BDF8
C4B63_7g80	C4B63_10g111	proximal	445.996	0	158.068	109.372	536.499	0	316.641	156.476	0	BDF8
C4B63_7g80	C4B63_45g214	proximal	544.398	0	530.149	161.394	402.967	0.000371681	181.846	919.287	0.000371681	BDF8
C4B63_7g80	C4B63_6g418	proximal	378.541	8,32E+00	139.177	831.693	405.805	0.000381818	205.974	929.971	0.000381818	BDF8
C4B63_7g80	C4B63_112g17	proximal	185.137	0.00300423	206.543	342.363	212.862	0.00915892	0.781722	396.177	0.00915892	BDF8
