## Supplementary material for "Structural Insights into Bromodomain-Containing Complexes from *Trypanosoma cruzi* Revealed by Proximity Labeling and Stoichiometric Space Exploration": supp_file_5-symbols_used_in_network

Name_in_figure	gene_source_id	Degree	Interpro Description	Product Description
BDF3	C4B63_40g26	23	Bromodomain;Bromodomain, conserved site;Bromodomain-like superfamily	bromodomain-containing protein 3
10g308	C4B63_10g308	4	N/A	conserved hypothetical protein
ENT	C4B63_28g81	3	ENT domain-like superfamily	conserved hypothetical protein
89g65	C4B63_89g65	3	N/A	conserved hypothetical protein
BDF5BP	C4B63_2g92	4	N/A	BDF5 binding protein
BDF8	C4B63_7g80	44	N/A	Bromodomain factor 8
12g154	C4B63_12g154	3	N/A	conserved hypothetical protein
193g10	C4B63_193g10	2	N/A	conserved hypothetical protein
242g4	C4B63_242g4	3	N/A	conserved hypothetical protein
HAT2	C4B63_6g222	3	Histone acetyltransferase domain, MYST-type;Acyl-CoA N-acyltransferase	histone acetyltransferase
BDF5	C4B63_1g51	36	Bromodomain;Bromodomain-like superfamily	conserved hypothetical protein
PK	C4B63_52g127	2	N/A	protein kinase
BDF4	C4B63_25g318	25	Bromodomain;Bromodomain-like superfamily	conserved hypothetical protein
76g133	C4B63_76g133	3	N/A	conserved hypothetical protein
BDF1	C4B63_63g19	1	Bromodomain;Bromodomain-like superfamily	Bromodomain factor 1
4g143	BCY84_18670	3	N/A	unspecified product
Ub	C4B63_31g548c	2	Ubiquitin-like domain;Rad60/SUMO-like domain;Ubiquitin-like domain superfamily	small ubiquitin protein
HAT1	C4B63_25g289	3	Histone acetyltransferase domain, MYST-type;Acyl-CoA N-acyltransferase;Chromo-like domain superfamily;RNA binding activity-knot of a chromodomain;MYST, zinc finger domain	histone acetyltransferase
BDF6	BCY84_19389	23	Bromodomain-like superfamily	unspecified product
46g45	C4B63_46g45	2	N/A	conserved hypothetical protein
GSHP	C4B63_8g485	2	Glutathione peroxidase;Glutathione peroxidase active site;Glutathione peroxidase conserved site;Thioredoxin-like superfamily	glutathione peroxidase-like protein
GolgiTCS5	C4B63_20g159	3	Conserved oligomeric Golgi complex subunit 5	Conserved oligomeric Golgi complex subunit 5
CPSF	C4B63_7g306	3	Metallo-beta-lactamase;Zn-dependent metallo-hydrolase, RNA specificity domain;Pre-mRNA 3'-end-processing endonuclease polyadenylation factor C-term;Beta-Casp domain;Ribonuclease Z/Hydroxyacylglutathione hydrolase-like	cleavage and polyadenylation specificity factor
Yaf9	C4B63_30g209	2	YEATS;Yaf9	Transcription initiation factor TFIID subunit 14
23g216	C4B63_23g216	2	N/A	conserved hypothetical protein
HAT4	C4B63_51g191	1	Histone acetyltransferase domain, MYST-type;Acyl-CoA N-acyltransferase	MOZ/SAS family acetyltransferase
NUP110	C4B63_19g126	3	N/A	Nucleoporin
EAF6	C4B63_24g171	2	Chromatin modification-related protein Eaf6	histone acetyltransferase subunit NuA4
89g383c	C4B63_89g383c	2	N/A	conserved hypothetical protein
H2A.Z	C4B63_61g127	1	Histone H2A;Histone H2A/H2B/H3;Histone-fold;Histone H2A, C-terminal domain	histone H2A variant Z
MRGBP	C4B63_425g10c	2	N/A	MRG binding protein
MRGx	C4B63_22g316	2	N/A	MORF4 related gene x
18g1091c	C4B63_18g1091c	2	N/A	conserved hypothetical protein
LRR dom	C4B63_95g27	2	Leucine-rich repeat	conserved hypothetical protein
Sec7 dom,UbE3,IntraflagTP74,UbE3,TCP-1,TCP-1	C4B63_87g20,C4B63_7g437,C4B63_49g64,C4B63_7g436,C4B63_2g485,C4B63_63g16	1	Sec7 domain;Sec7 domain superfamily,"HECT domain;HECT, E3 ligase catalytic domain",Intraflagellar transport protein 74,"SPRY domain;Concanavalin A-like lectin/glucanase domain superfamily","Chaperonin TCP-1, conserved site;Chaperonin Cpn60/TCP-1 family;T-complex protein 1, beta subunit;Chaperone tailless complex polypeptide 1 (TCP-1);GroEL-like apical domain superfamily;TCP-1-like chaperonin inte…	Brefeldin A-inhibited guanine nucleotide-exchange protein 1,E3 ubiquitin-protein ligase HECTD3,Intraflagellar transport protein 74 homolog,conserved hypothetical protein,T-complex protein 1, beta subunit,chaperonin alpha subunit
70g92,87g21,2g321,41g197,14g84,20g132	C4B63_70g92,C4B63_87g21,C4B63_2g321,C4B63_41g197,C4B63_14g84,C4B63_20g132	1	N/A,N/A,N/A,N/A,N/A,N/A	conserved hypothetical protein,conserved hypothetical protein,conserved hypothetical protein,conserved hypothetical protein,conserved hypothetical protein,conserved hypothetical protein
PPL2,PK,10g111,PIKK,DUb,EFB1,41g78,45g214,POLQ,Symplekin,112g17	BCY84_15419,C4B63_6g418,C4B63_10g111,C4B63_17g278,C4B63_26g232,C4B63_48g159,C4B63_41g78,C4B63_45g214,C4B63_28g118,C4B63_210g30,C4B63_112g17	1	N/A,"Protein kinase domain;WD40 repeat;Protein kinase-like domain superfamily;Armadillo-type fold;WD40-repeat-containing domain superfamily",N/A,"Phosphatidylinositol 3-/4-kinase, catalytic domain;PIK-related kinase, FAT;FATC domain;Protein kinase-like domain superfamily",Ubiquitin carboxyl-terminal hydrolase 7, ICP0-binding domain,"Translation elongation factor EF1B, beta/delta chains, conserved…	PrimPol-like protein 2 (ppl2),protein kinase,conserved hypothetical protein,phosphatidylinositol 3-related kinase,ubiquitin hydrolase(fragment),25 kDa translation elongation factor 1-beta,conserved hypothetical protein,conserved hypothetical protein,DNA polymerase theta,conserved hypothetical protein,conserved hypothetical protein
P-ATPase,MSI2,α/β hydrolase,LEO1,235g11,83g31,UbE2,RAS,OXA1,HKR1,PKA reg. subunit,10g431,10g310,PUS10,7g270,SEC16,Cyclophilin-L,FAZ8,NUP54/57,23g134,acyl-CoA dh	C4B63_75g68,C4B63_43g152,C4B63_24g264,C4B63_2g809,C4B63_235g11,C4B63_83g31,C4B63_45g131,C4B63_275g16,C4B63_12g238,C4B63_9g493,C4B63_51g192,C4B63_10g431,C4B63_10g310,C4B63_70g117,C4B63_7g270,C4B63_10g140,C4B63_2g7,C4B63_7g208,C4B63_92g53,C4B63_23g134,C4B63_137g1	1	P-type ATPase;Cation-transporting P-type ATPase, N-terminal;Cation-transporting P-type ATPase, C-terminal;P-type ATPase, A domain superfamily;P-type ATPase, phosphorylation site;P-type ATPase, transmembrane domain superfamily;P-type ATPase, cytoplasmic domain N;HAD-like superfamily;P-type ATPase, haloacid dehalogenase domain,"WD40 repeat;WD40 repeat, conserved site;WD40-repeat-containing domain s…	calcium motive p-type ATPase,WD-40 repeat-containing protein MSI2,conserved hypothetical protein,RNA polymerase-associated protein LEO1,conserved hypothetical protein,conserved hypothetical protein,ubiquitin-conjugating enzyme E2,ras-related GTP-binding protein,Mitochondrial inner membrane protein OXA1,Signaling mucin HKR1,protein kinase A regulatory subunit,conserved hypothetical protein,conserv…
Kintoun,p23,TTRP,RNRsc	C4B63_4g264,C4B63_2g235,C4B63_84g34,C4B63_27g3	1	PIH1, N-terminal;PIH1D1/2/3, CS-like domain,"CS domain;HSP20-like chaperone","Tetratricopeptide-like helical domain superfamily;Cns1/TTC4, wheel domain","Ribonucleotide reductase small subunit family;Ferritin-like superfamily;Ribonucleotide reductase small subunit, acitve site;Ribonucleotide reductase small subunit"	Protein kintoun,Co-chaperone protein P23,Tetratricopeptide repeat protein 4,ribonucleoside-diphosphate reductase small chain
ARF3A,PSMA5,POLZ	C4B63_10g400,C4B63_43g129,C4B63_16g124	NA	Phytanoyl-CoA dioxygenase,"Proteasome alpha-subunit, N-terminal domain;Proteasome, subunit alpha/beta;Nucleophile aminohydrolases, N-terminal;Proteasome subunit alpha5","DNA-directed DNA polymerase, family B, multifunctional domain;DNA-directed DNA polymerase, family B;Ribonuclease H-like superfamily;DNA-directed DNA polymerase, family B, conserved site;DNA polymerase zeta catalytic subunit;DNA/R…	ADP-ribosylation factor-like protein 3A,proteasome subunit alpha type-5,DNA polymerase zeta catalytic subunit
4g229,2g389,NUP92,MLH1	C4B63_4g229,C4B63_2g389,C4B63_24g325,C4B63_32g14	NA	N/A,N/A,BRCT domain superfamily,"DNA mismatch repair protein family, N-terminal;DNA mismatch repair protein, S5 domain 2-like;DNA mismatch repair, conserved site;Ribosomal protein S5 domain 2-type fold;DNA mismatch repair protein Mlh1, C-terminal;Histidine kinase/HSP90-like ATPase superfamily;DNA mismatch repair protein MutL/Mlh/Pms"	conserved hypothetical protein,conserved hypothetical protein,conserved hypothetical protein,mismatch repair protein MLH1
peptidase C19,7g224,58g53	C4B63_25g212,C4B63_7g224,C4B63_58g53	1	Peptidase C19, ubiquitin carboxyl-terminal hydrolase;Ubiquitin specific protease, conserved site;Papain-like cysteine peptidase superfamily,N/A,N/A	Peptidase C19, ubiquitin carboxyl-terminal hydrolase,conserved hypothetical protein,conserved hypothetical protein
acyl-CoA trans,SEC22b	C4B63_81g33,C4B63_116g10	1	Acyl-CoA N-acyltransferase,"Longin domain;Longin-like domain superfamily"	conserved hypothetical protein,Vesicle-trafficking protein SEC22b
7g431,84g52,gly dh,23g256,RHS,42g92,39g335	C4B63_7g431,C4B63_84g52,C4B63_83g42,C4B63_23g256,C4B63_118g20,C4B63_42g92,C4B63_39g335	1	N/A,N/A,"Pyridoxal phosphate-dependent transferase;Glycine cleavage system P protein",N/A,Trypanosome RHS,N/A,N/A	conserved hypothetical protein,conserved hypothetical protein,glycine dehydrogenase [decarboxylating](fragment),conserved hypothetical protein,retrotransposon hot spot (RHS) protein,conserved hypothetical protein,conserved hypothetical protein
41g197	C4B63_41g197	NA	N/A	conserved hypothetical protein
2g321	C4B63_2g321	NA	N/A	conserved hypothetical protein
14g84	C4B63_14g84	NA	N/A	conserved hypothetical protein
20g132	C4B63_20g132	NA	N/A	conserved hypothetical protein
70g92	C4B63_70g92	NA	N/A	conserved hypothetical protein
